# Unlocking the power of gene banks: diversity in base growth temperature provides opportunities for climate-smart agriculture

**DOI:** 10.1101/2024.11.07.622441

**Authors:** Clara Gambart, Jelle Van Wesemael, Rony Swennen, François Tardieu, Sebastien Carpentier

## Abstract

Implementation of context-specific solutions, including cultivation of varieties adapted to current and future climatic conditions, were found to be effective in establishing resilient, climate-smart agricultural systems. Gene banks play a pivotal role in this. However, a large fraction of the collections remains neither genotyped nor phenotyped. Hypothesising that significant genotypic diversity in *Musa* temperature responses exists, this study aimed to assess the diversity in the world’s largest banana gene bank in terms of base temperature (T_base_) and to evaluate its impact on plant performance in the East African highlands during a projected climate scenario. 116 gene bank accessions were evaluated in the BananaTainer, a tailor-made high throughput phenotyping installation. Plant growth was quantified in response to temperature and genotype-specific T_base_ were modelled. Growth response of two genotypes was validated under greenhouse conditions, and gas exchange capacity measurements were made. The model revealed genotype-specific T_base_, with 30 % of the accessions showing a T_base_ below the reference of 14 °C. The Mutika/Lujugira subgroup, endemic to the East African highlands, appeared to display a low T_base_, although within subgroup diversity was revealed. Greenhouse validation further showed low T sensitivity/tolerance to be related to the photosynthetic capacity. This study, therefore, significantly advances the debate of within species diversity in temperature growth responses, while at the same time unlocking the power of gene banks. Moreover, we provide a high throughput method to reveal the existing genotypic diversity in temperature responses, paving the way for future research to establish climate-smart varieties.
