## Supplementary tables for "Unlocking the power of gene banks: diversity in base growth temperature provides opportunities for climate-smart agriculture"

### Sheet: Table S1. Overview genotypes
Table S1. Overview of the genotypes screened in the BananaTainer. The columns '20 °C', '25 °C' and '30 °C' indicate at which temperature treatment the genotypes were screened. RMSE represents the root mean square error. Tbaseis the base growth temperature.
ITC	genotype	genome	subgroup	origin	20 °C	25 °C	30 °C	RMSE	Tbase
ITC0623	Banksii	AA	Banksii	Papua New Guinea	x			40.681	15.3833
ITC1253	Mjenga Gros Michel Diploid	AA	Gros Michel	Unknown	x			39.0771	15.4776
ITC0299	Guyod	AA	IndonTriPh	Philippines	x		x	117.438	9.03209
ITC1437	TMB2x 9128-3	AA	ISEA hybrid	Uganda	x		x	138.859	6.08932
ITC1467	Kisanga Machi	AA	Mlali	Tanzania	x			75.7574	16.1053
ITC1559	Huti green bell	AA	Mshare	Tanzania	x			97.1163	16.6781
ITC1452	Huti(Shumba nyeelu)	AA	Mshare	Tanzania	x			42.9207	9.64197
ITC1561	Makyughu 2-Mshare	AA	Mshare	Tanzania	x		x	73.5346	15.4543
ITC1446	Makyughu II	AA	Mshare	Tanzania	x			56.9874	17.1091
ITC1547	Mlambichi	AA	Mshare	Tanzania	x			69.1219	15.8587
ITC1544	Mlelembo	AA	Mshare	Tanzania	x		x	69.9578	13.872
ITC1455	Mshale Mlelembo	AA	Mshare	Tanzania	x			81.8049	17.1527
ITC1223	Mshare	AA	Mshare	Tanzania	x			57.9719	3.97248
ITC1579	Mshare Mrerembo	AA	Mshare	Tanzania	x			96.2779	16.5432
ITC1552	Ndyali	AA	Mshare	Tanzania	x			105.57	18.1058
ITC1466	Nshonowa	AA	Mshare	Tanzania	x			75.9304	0.459052
ITC0653	Pisang Mas	AA	Sucrier	Unknown	x		x	57.7782	9.65542
ITC1064	Pisang bakar	AAA	Ambon	Indonesia	x			41.2214	15.2356
ITC0002	Dwarf Cavendish	AAA	Cavendish	Unknown	x			62.8769	15.2169
ITC0768	Lacatan	AAA	Cavendish	Unknown	x			76.2655	16.6787
ITC0048	Valery	AAA	Cavendish	Unknown	x			67.2383	18.6026
ITC0263	Highgate	AAA	Gros Michel	Unknown	x			30.3538	17.2095
ITC0407	Khom	AAA	Ibota	Thailand	x			50.4521	14.2899
ITC1287	Pisang Berangan	AAA	Lakatan	Unknown	x			65.7025	9.34593
ITC0301	Bui Se-ed	AAA	Mutika/Lujugira	Indonesia	x			63.5268	17.1703
ITC0138	Chibulangombe	AAA	Mutika/Lujugira	Unknown	x		x	87.8152	10.8052
ITC1557	Enshakara	AAA	Mutika/Lujugira	Tanzania	x			42.969	15.7901
ITC0149	Gashulie	AAA	Mutika/Lujugira	Unknown	x			73.6819	16.5585
ITC0005	Guineo	AAA	Mutika/Lujugira	Unknown	x		x	81.6992	13.5679
ITC1457	HAA HAA	AAA	Mutika/Lujugira	Tanzania	x			41.208	18.1586
ITC1622	Ifanaiya	AAA	Mutika/Lujugira	Tanzania	x			74.2535	16.484
ITC0158	Igihuni	AAA	Mutika/Lujugira	Unknown	x		x	108.882	12.0542
ITC0081	Igitsiri (Intuntu)	AAA	Mutika/Lujugira	Burundi	x		x	57.7636	11.914
ITC0171	Ikimaga	AAA	Mutika/Lujugira	Unknown	x		x	81.0715	15.3088
ITC1458	Ilalyi red	AAA	Mutika/Lujugira	Tanzania	x		x	103.875	19.3161
ITC0168	Imbogo	AAA	Mutika/Lujugira	Unknown	x			55.4629	12.1942
ITC0161	Indemera y'Imbihire	AAA	Mutika/Lujugira	Unknown	x			56.7815	14.2715
ITC0166	Ingagara	AAA	Mutika/Lujugira	Unknown	x			55.3516	17.5487
ITC0160	Ingarama	AAA	Mutika/Lujugira	Unknown	x			12.371	14.7159
ITC0174	Ingoromoka	AAA	Mutika/Lujugira	Unknown	x			62.2666	13.776
ITC0155	Ingumba y'Imbihire	AAA	Mutika/Lujugira	Unknown	x			52.7261	14.2715
ITC0126	Ingumba y'Inyamunyo	AAA	Mutika/Lujugira	Unknown	x			29.7875	12.8116
ITC0179	Inkira	AAA	Mutika/Lujugira	Unknown	x			34.606	15.3028
ITC0153	Intama	AAA	Mutika/Lujugira	Unknown	x			65.671	13.6971
ITC0163	Inyoya	AAA	Mutika/Lujugira	Unknown	x			40.3215	8.87453
ITC0150	Inzirabahima	AAA	Mutika/Lujugira	Unknown	x			13.9992	13.2358
ITC0167	Isha	AAA	Mutika/Lujugira	Unknown	x			50.1309	16.6723
ITC0141	Kagera	AAA	Mutika/Lujugira	Unknown	x			73.2811	16.759
ITC1355	Kazirakwe	AAA	Mutika/Lujugira	Unknown	x			72.2114	16.4914
ITC1546	Kisukari Usiniguse	AAA	Mutika/Lujugira	Tanzania	x			18.9442	15.3344
ITC1451	Kitarasa	AAA	Mutika/Lujugira	Tanzania	x			36.523	16.6699
ITC0137	Kitawira	AAA	Mutika/Lujugira	Unknown	x			66.3944	14.2312
ITC1549	Kitombo	AAA	Mutika/Lujugira	Tanzania	x			53.5612	18.5638
ITC1593	Luholole	AAA	Mutika/Lujugira	Tanzania	x		x	108.09	12.6983
ITC1627	Lusumba	AAA	Mutika/Lujugira	Uganda	x			82.514	16.4863
ITC0177	Makara	AAA	Mutika/Lujugira	Unknown	x			23.2035	14.8852
ITC0154	Mbirabire	AAA	Mutika/Lujugira	Unknown	x			80.9898	8.66206
ITC1356	Mbwazirume	AAA	Mutika/Lujugira	Unknown	x	x	x	72.4773	11.5122
ITC1459	Mlema	AAA	Mutika/Lujugira	Tanzania	x			54.226	16.414
ITC0182	Muniamimba	AAA	Mutika/Lujugira	Unknown	x			39.6491	17.6913
ITC0147	Naine de Nyangezi	AAA	Mutika/Lujugira	Unknown	x			78.1579	16.6204
ITC0085	Nakitengwa	AAA	Mutika/Lujugira	Burundi	x		x	78.0952	18.8121
ITC1603	Nakyetengu Tall	AAA	Mutika/Lujugira	Uganda	x			71.5709	16.8596
ITC1629	Namunwe	AAA	Mutika/Lujugira	Uganda	x		x	67.5849	16.0711
ITC1353	Nante	AAA	Mutika/Lujugira	Unknown	x			66.3361	18.241
ITC1626	Nasuuna	AAA	Mutika/Lujugira	Uganda	x			88.2223	15.0772
ITC0732	N'Dundu	AAA	Mutika/Lujugira	Unknown	x			94.1633	8.65599
ITC0145	Nshika	AAA	Mutika/Lujugira	Unknown	x			74.9141	14.5679
ITC1464	Ntindii I	AAA	Mutika/Lujugira	Tanzania	x			46.6592	14.3212
ITC1556	Nyitabunyonyi	AAA	Mutika/Lujugira	Tanzania	x			72.5595	17.3742
ITC1604	Oruhuna	AAA	Mutika/Lujugira	Uganda	x		x	76.4125	9.6649
ITC1806	NARITA 11	AAA	Mutika/Lujugira hybrid	Uganda	x		x	84.7722	9.43048
ITC1805	NARITA 13	AAA	Mutika/Lujugira hybrid	Uganda	x			92.5743	0.471135
ITC1793	NARITA 16	AAA	Mutika/Lujugira hybrid	Uganda	x			84.7699	15.8908
ITC1795	NARITA 18	AAA	Mutika/Lujugira hybrid	Uganda	x			74.8205	16.8674
ITC1803	NARITA 19	AAA	Mutika/Lujugira hybrid	Uganda	x		x	113.586	12.0241
ITC1804	NARITA 20	AAA	Mutika/Lujugira hybrid	Uganda	x			59.9778	18.2392
ITC1796	NARITA 21	AAA	Mutika/Lujugira hybrid	Uganda	x			48.1211	17.7805
ITC1799	NARITA 26	AAA	Mutika/Lujugira hybrid	Uganda	x			54.2785	10.8057
ITC0485	Green Red	AAA	Red	Unknown	x			54.5649	15.0134
ITC0277	Leite	AAA	Rio	Unknown	x			100.058	15.4099
ITC1265	FHIA-23	AAAA	Gros Michel hybrid	Nigeria	x	x	x	88.1429	18.5072
ITC1802	NSH 42	AAAB	Mutika/Lujugira hybrid	Uganda	x			20.3147	13.7765
ITC0127	Kamaramasenge	AAB	Kamaramasenge	Unknown	x			113.743	18.1018
ITC1386	Chuoi Xi Mon	AAB	Mysore	Vietnam	x			108.491	0.243908
ITC1441	Pisang Ceylan	AAB	Mysore	Unknown	x			123.583	17.329
ITC0843	Raja	AAB	Pisang Raja	Indonesia	x			50.7012	14.3925
ITC1505	Boosa	AAB	Plantain	Congo	x			36.4917	9.77949
ITC1165	Curare	AAB	Plantain	Unknown	x			16.0497	17.4345
ITC1668	French Sombre	AAB	Plantain	Unknown	x			52.7381	16.6056
ITC1471	Zanzebar	AAB	Plantain	Tanzania	x			89.2113	16.6174
ITC0649	Foconah	AAB	Pome	Unknown	x			59.3504	11.1323
ITC0207	Prata	AAB	Pome	Unknown	x			64.5541	8.06722
ITC1612	Amrithapani	AAB	Silk	India	x			114.111	15.8357
ITC1360	Cha Den	AAB	Silk	Vietnam	x			116.013	16.3817
ITC1578	Kijakazi	AAB	Silk	Tanzania	x			98.7696	14.5566
ITC1545	Kipakapaka kampani	AAB	Silk	Tanzania	x			2.98e-12	16.117
ITC0769	Silk	AAB	Silk	Unknown	x			71.8632	16.9421
ITC0348	Silk	AAB	Silk	Unknown	x			141.802	17.301
ITC1222	Sport of Silk	AAB	Silk	Tanzania	x			78.4003	16.9632
ITC0643	Cachaco	ABB	Bluggoe	Unknown	x	x	x	77.7281	17.0156
ITC0632	Cachaco Enano	ABB	Bluggoe	Unknown	x			41.4491	14.6089
ITC0173	Gipungusi	ABB	Bluggoe	Unknown	x			54.2378	1.10909
ITC0364	Silver Bluggoe	ABB	Bluggoe	Unknown	x			61.5502	16.5831
ITC0652	Kluai Tiparot	ABB	Klue Teparod	Unknown	x			66.4071	18.4961
ITC1483	Monthan	ABB	Monthan	Unknown	x			50.4235	14.2715
ITC0361	Blue Java	ABB	Ney Mannan	Unknown	x			56.6023	1.80004
ITC0500	Pata	ABB	Ney Mannan	Unknown	x			67.316	16.6048
ITC0472	Pelipita	ABB	Pelipita	Philippines	x		x	70.6223	15.4909
ITC0397	Pelipita Majoncho	ABB	Pelipita	Unknown	x			55.3745	14.9429
ITC0123	Simili Radjah	ABB	Peyan	Unknown	x	x	x	80.7962	17.0554
ITC0101	Fougamou	ABB	Pisang Awak	Gabon	x			46.1435	16.7505
ITC0087	Kayinja	ABB	Pisang Awak	Unknown	x			33.5246	15.265
ITC0213	Pisang Awak	ABB	Pisang Awak	Unknown	x			81.6522	13.4103
ITC1611	Vellapalayan kodan	ABB	Pisang Awak	India	x			99.8071	18.0259
ITC1587	Pisang Klutuk Wulung	BB	Balbisiana	Unknown	x			32.6148	15.7275

### Sheet: Table S2. Variables
Table S2. Description of all 36 morphological variables, including their unit and class. Crop ontology terms and variable names are given for the described variables.
Trait	Description	CO term	CO Variable name	Unit	Class
growthCanopyEnd	increase in area of the whole canopy in topview during the experiment	CO_325:0000916	leafAreaIncrease_Comp_cm2	cm²	growth
growthCanopy4W	increase in area of the whole canopy in topview in 4 weeks			cm²	growth
growthPlantFreshEnd	plant growth in fresh weight during the experiment	CO_325:0000915	growthFresh_Comp_g	g	growth
growthPlantFresh4W	plant growth in fresh weight in 4 weeks			g	growth
growthPSEnd	growth of the pseudostem length during the experiment			cm	growth
growthPS4W	growth of the pseudostem length in 4 weeks			cm	growth
growthRootFreshEnd	root growth in fresh weight during the experiment			g	growth
growthRootFresh4W	root growth in fresh weight in 4 weeks			g	growth
growthShootFreshEnd	shoot growth (including rhizome, pseudostem and leaves) in fresh weight during the experiment			g	growth
growthShootFresh4W	shoot growth (including rhizome, pseudostem and leaves) in fresh weight in 4 weeks			g	growth
heightPSEnd	pseudostem length at the end of experiment	CO_325:0000899	lengthPseudostem_Meas_cm	cm	length
heightPSEnd	pseudostem length after 4 weeks			cm	length
heightPSStart	pseudostem length at the start of the experiment			cm	length
leafAreaCanopyEnd	area of the whole canopy in topview after the experiment	CO_325:0000882	topLeafArea_Meas_cm2	cm²	area
leafAreaCanopy4W	area of the whole canopy after 4 weeks			cm²	area
leafAreaCanopyStart	area of the whole canopy in topview at the start of the experiment	CO_325:0000882	topLeafArea_Meas_cm2	cm²	area
leafAreaTotEnd	total leaf area formed during the experiment	CO_325:0000883	totLeafArea_Meas_cm2	cm²	area
leafAreaTot4W	total leaf area formed after 4 weeks			cm²	area
massLeafFreshEnd	leaf fresh weight at the end of the experiment	CO_325:0000905	leafFreshMass_Meas_g	g	weight
massLeafFresh4W	leaf fresh weight after 4 weeks			g	weight
massPlantFreshEnd	plant fresh weight at the end of the experiment	CO_325:0000908	plantFreshMass_Meas_g	g	weight
massPlantFresh4W	plant fresh weight after 4 weeks			g	weight
massPlantFreshStart	plant fresh weight at the start of the experiment			g	weight
massPSFreshEnd	pseudostem fresh weight (including rhizome) at the end of the experiment	CO_325:0000906	pseudostemFreshMass_Meas_g	g	weight
massPSFresh4W	pseudostem fresh weight (including rhizome) after 4 weeks			g	weight
massRootFreshEnd	root fresh weight at the end of the experiment	CO_325:0000907	rootFreshMass_Meas_g	g	weight
massRootFresh4W	root fresh weight after 4 weeks			g	weight
massShootFreshEnd	shoot fresh weight (including rhizome, pseudostem and leaves) at the end of the experiment			g	weight
massShootFresh4W	shoot fresh weight (including rhizome, pseudostem and leaves) after 4 weeks			g	weight
ratioLeafPlantFresh	leaf fresh weight relative to the whole plant fresh weight				mass distribution
ratioPSPlantFresh	pseudostem fresh weight (including rhizome) relative to the whole plant fresh weight				mass distribution
ratioRootLeafFresh	root fresh weight relative to the leaf fresh weight				mass distribution
ratioRootPlantFresh	root fresh weight relative to the whole plant fresh weight				mass distribution
ratioRootShootFresh	root fresh weight relative to the leaf + pseudostem fresh weight				mass distribution
numberLeavesEnd	number of newly developed leaves during the experiment				leaf development
numberLeaves4W	number of newly developed leaves after 4 weeks				leaf development
